# Commensal lifestyle regulated by a negative feedback loop between *Arabidopsis* ROS and the bacterial T2SS

**DOI:** 10.1101/2023.05.09.539802

**Authors:** Frederickson Entila, Xiaowei Han, Akira Mine, Paul Schulze-Lefert, Kenichi Tsuda

**Affiliations:** National Key Laboratory of Agricultural Microbiology, Hubei Hongshan Laboratory, Hubei Key Lab of Plant Pathology, College of Plant Science and Technology, Huazhong Agricultural University, Wuhan 430070, China; Department of Plant Microbe Interactions, Max Planck Institute for Plant Breeding Research, Carl-von-Linne-Weg 10, Cologne 50829, Germany; Shenzhen Institute of Nutrition and Health, Huazhong Agricultural University, Wuhan 430070, China.; Shenzhen Branch, Guangdong Laboratory of Lingnan Modern Agriculture, Genome Analysis Laboratory of the Ministry of Agriculture and Rural Affairs, Agricultural Genomics Institute at Shenzhen, Chinese Academy of Agricultural Sciences, Shenzhen, Guangdong 518120, China; JST PRESTO, Kawaguchi-shi, Saitama 332-0012, Japan; Laboratory of Plant Pathology, Graduate School of Agriculture, Kyoto University, Kyoto 606-8502, Japan

## Abstract

Despite the plant health-promoting effects of plant microbiota, these assemblages also comprise potentially detrimental microbes. How plant immunity controls its microbiota to promote plant health under these conditions remains largely unknown. We found that commensal bacteria isolated from healthy *Arabidopsis* plants trigger diverse patterns of reactive oxygen species (ROS) production via the NADPH oxidase RBOHD that selectively inhibited specific commensals, notably *Xanthomonas* L148. Through random mutagenesis, we found that L148 *gspE*, encoding a type II secretion system (T2SS) component, is required for the damaging effects of *Xanthomonas* L148 on *rbohD* mutant plants. *In planta* bacterial transcriptomics revealed that RBOHD suppresses most T2SS gene expression including *gspE*. L148 colonization protected plants against a bacterial pathogen, when *gspE* was inhibited by ROS or mutation. Thus, a negative feedback loop between *Arabidopsis* ROS and the bacterial T2SS tames a potentially detrimental leaf commensal and turns it into a microbe beneficial to the host.
