## Supplementary Dataset S1 for "Commensal lifestyle regulated by a negative feedback loop between *Arabidopsis* ROS and the bacterial T2SS"

### Sheet: Sheet1
colony_number	mutant_code	BLAST	seqid	start	end	strand	qname	mapping	ID	product	description	alt_ID	alt_product	alt_description	start_range	end_range	seqid1
208	P4G4		Leaf148_contig_1	46827	47097	-	EF70214444	coding	Leaf148_gene_36	ubiB	ubiquinone biosynthesis protein				45819	47495	1
19	P36D1	Xanthomonadaceae	Leaf148_contig_1	71297	71723	+	EF32351973	coding	Leaf148_gene_61	parE	topoisomerase				61297	81723	1
145	P24F6		Leaf148_contig_1	132129	132718	+	EF70211687	coding	Leaf148_gene_114	betT	choline/glycine/proline betaine transport protein	Leaf148_gene_113	hypothetical protein		132688	134664	1
50	P51F11	Xanthomonadaceae	Leaf148_contig_1	163317	163918	+	EF32352030	coding	Leaf148_gene_134	comEC	competence protein				153317	173918	1
155	P27B9		Leaf148_contig_1	161465	161862	-	EF70211697	coding	Leaf148_gene_133	hypothetical protein					161424	162821	1
41	P47G6	Xanthomonadaceae	Leaf148_contig_1	171781	172278	+	EF32352020	coding	Leaf148_gene_141	prkC	eukaryotic-like serine/threonine-protein kinase				161781	182278	1
57	P54E11	Xanthomonadaceae	Leaf148_contig_1	173993	174502	-	EF32352037	coding	Leaf148_gene_142	hypothetical protein	hypothetical protein	Leaf148_gene_143	hypothetical		163993	184502	1
139	P22F7		Leaf148_contig_1	180521	181042	+	EF70211681	coding	Leaf148_gene_149	hypothetical protein					180522	183323	1
109	P68D5	suicide vector	Leaf148_contig_1	184083	184697	+	EF32348902	coding	Leaf148_gene_150	hypothetical protein	hypothetical protein				184083	184697	1
214	P6G12		Leaf148_contig_1	271237	271573	+	EF70214450	coding	Leaf148_gene_225	E5.2.1.8	peptidylprolyl isomerase [EC:5.2.1.8]				271314	272012	1
49	P51B5	NA	Leaf148_contig_1	345732	346066	+	EF32352029	coding	Leaf148_gene_288	hypothetical protein	hypothetical protein				335732	356066	1
128	P73C10		Leaf148_contig_1	364657	364840	-	EF70211670	coding	Leaf148_gene_305	dgcB	diguanylate cyclase [EC:2.7.7.65]				363145	364860	1
88	P63G10	Xanthomonadaceae	Leaf148_contig_1	487747	488097	-	EF32348880	coding	Leaf148_gene_407	ABC-2.P	ABC-2 type transport system permease protein				487747	488097	1
94	P64B11	Xanthomonadaceae	Leaf148_contig_1	530431	531191	+	EF32348887	coding	Leaf148_gene_452	sphB1	autotransporter serine protease [EC:3.4.21.-]	Leaf148_gene_451	leucine dehydrogenase [EC:1.4.1.9]	leucine dehydrogenase [EC:1.4.1.9]	530431	531191	1
91	P64A1	Xanthomonadaceae	Leaf148_contig_1	585561	585831	-	EF32348882	coding	Leaf148_gene_498	K07497	putative transposase				585561	585831	1
169	P13G11		Leaf148_contig_1	606627	606875	+	EF70211711	coding	Leaf148_gene_513	mutS	DNA mismatch repair protein MutS				604117	606738	1
107	P67G12	Xanthomonadaceae	Leaf148_contig_1	837222	838132	-	EF32348900	coding	Leaf148_gene_697	fabH	3-oxoacyl-[acyl-carrier-protein] synthase III [EC:2.3.1.180]				837222	838132	1
183	P18H4		Leaf148_contig_1	841374	841947	+	EF70211725	coding	Leaf148_gene_701	gtrB	polyisoprenyl-phosphate glycosyltransferase [EC:2.4.-.-]	Leaf148_gene_702	hypothetical protein		840404	841384	1
26	P40B3	Xanthomonadaceae	Leaf148_contig_1	857642	857903	-	EF32351981	coding	Leaf148_gene_715	res	type III restriction enzyme				847642	867903	1
38	P47A10	Xanthomonadaceae	Leaf148_contig_1	859212	859888	-	EF32352016	coding	Leaf148_gene_716	mod	adenine-specific DNA-methyltransferase				849212	869888	1
92	P64A4	Xanthomonadaceae	Leaf148_contig_1	858355	858994	-	EF32348885	coding	Leaf148_gene_715	res	type III restriction enzyme [EC:3.1.21.5]	Leaf148_gene_716	mod	adenine-specific DNA-methyltransferase [EC:2.1.1.72]	858355	858994	1
12	P35B11	Xanthomonadaceae	Leaf148_contig_1	887920	888462	+	EF32351966	coding	Leaf148_gene_744	hypothetical protein	hypothetical protein				877920	898462	1
191	P7G9		Leaf148_contig_1	878433	878865	+	EF70211733	coding	Leaf148_gene_732	hypothetical protein					878162	878803	1
152	P25H10		Leaf148_contig_1	879200	879698	+	EF70211694	coding	Leaf148_gene_733	hypothetical protein		Leaf148_gene_734	hypothetical protein		878951	879367	1
194	P9E12		Leaf148_contig_1	972043	972500	-	EF70211736	coding	Leaf148_gene_827	E2.5.1.54	3-deoxy-7-phosphoheptulonate synthase [EC:2.5.1.54]				971175	972572	1
161	P11H7		Leaf148_contig_1	191077	191249	+	EF70211703	intergenic									1
146	P24G12		Leaf148_contig_1	881550	882528	-	EF70211688	intergenic									1
130	P2A5		Leaf148_contig_1	861009	861527	+	EF70205242	intergenic									1
44	P49C9	Xanthomonadaceae	Leaf148_contig_2	27440	27875	-	EF32352023	coding	Leaf148_gene_877	tamB	translocation and assembly module				17440	37875	2
43	P49A9	NA	Leaf148_contig_2	30746	30794	+	EF32352022	coding	Leaf148_gene_880	hypothetical protein	hypothetical protein				20746	40794	2
27	P40F6	Xanthomonadaceae	Leaf148_contig_2	37052	37461	+	EF32352004	coding	Leaf148_gene_883	hypothetical protein	hypothetical protein				27052	47461	2
110	P68F1	Xanthomonadaceae	Leaf148_contig_2	29743	30423	-	EF32348903	coding	Leaf148_gene_879	hypothetical protein	hypothetical protein	Leaf148_gene_880	hypothetical protein		29743	30423	2
93	P64B6	Xanthomonadaceae	Leaf148_contig_2	32896	33419	+	EF32348886	coding	Leaf148_gene_880	hypothetical protein	hypothetical protein				32896	33419	2
175	P16F3		Leaf148_contig_2	35969	37126	-	EF70211717	coding	Leaf148_gene_883	hypothetical protein					37112	37339	2
149	P25F5		Leaf148_contig_2	38037	38440	+	EF70211691	coding	Leaf148_gene_885	K07497	putative transposase	Leaf148_gene_886	hypothetical protein		37983	38162	2
59	P54G3	Xanthomonadaceae	Leaf148_contig_2	55063	55706	-	EF32352039	coding	Leaf148_gene_897	ladS	two-component system sensor histidine kinase				45063	65706	2
203	P3A3		Leaf148_contig_2	50852	51574	-	EF70214427	coding	Leaf148_gene_894	rsbU_P	phosphoserine phosphatase RsbU/P [EC:3.1.3.3]				48329	51778	2
17	P36A10	Xanthomonadaceae	Leaf148_contig_2	74230	74929	-	EF32351971	coding	Leaf148_gene_913	hypothetical protein	hypothetical protein				64230	84929	2
119	P71H2		Leaf148_contig_2	72934	74143	+	EF70211661	coding	Leaf148_gene_912	ACSS	acetyl-CoA synthetase [EC:6.2.1.1]	Leaf148_gene_913	hypothetical protein		71476	73419	2
121	P71A6		Leaf148_contig_2	81867	82163	-	EF70211663	coding	Leaf148_gene_919	glk	glucokinase	Leaf148_gene_920	TC.FEV.OM	iron complex outermembrane recepter protein	80848	81993	2
209	P5B4		Leaf148_contig_2	88019	88238	+	EF70214445	coding	Leaf148_gene_923	K06867	uncharacterized protein				87464	88396	2
150	P25H1		Leaf148_contig_2	182897	183373	+	EF70211692	coding	Leaf148_gene_995	CPOX	coproporphyrinogen III oxidase [EC:1.3.3.3]				183351	184250	2
64	P55G8	Xanthomonadaceae	Leaf148_contig_2	214495	214805	-	EF32352044	intergenic							204495	224805	2
3	P30F11	Xanthomonadaceae	Leaf148_contig_2	215207	215856	+	EF32351956	coding	Leaf148_gene_1020	vgrG	type VI secretion system secreted protein				205207	225856	2
62	P55D10	Xanthomonadaceae	Leaf148_contig_2	215207	215960	-	EF32352042	coding	Leaf148_gene_1020	vgrG	type VI secretion system secreted protein				205207	225960	2
6	P33C1	Xanthomonadaceae	Leaf148_contig_2	219023	219491	-	EF32351959	coding	Leaf148_gene_1020	vgrG	type VI secretion system secreted protein				209023	229491	2
100	P65D7	Xanthomonadaceae	Leaf148_contig_2	219020	219659	-	EF32348893	coding	Leaf148_gene_1020	vgrG	type VI secretion system secreted protein VgrG				219020	219659	2
156	P27F12		Leaf148_contig_2	219481	220569	+	EF70211698	coding	Leaf148_gene_1021	hypothetical protein					219683	220777	2
58	P54F11	Xanthomonadaceae	Leaf148_contig_2	264812	265031	-	EF32352038	coding	Leaf148_gene_1062	KDM8	lysine-specific demethylase				254812	275031	2
163	P12E8		Leaf148_contig_2	282835	283843	+	EF70211705	coding	Leaf148_gene_1074	aroE	shikimate dehydrogenase [EC:1.1.1.25]	Leaf148_gene_1075	hypothetical protein		282356	283207	2
36	P45C2	Xanthomonadaceae	Leaf148_contig_2	312127	312453	+	EF32352014	coding	Leaf148_gene_1107	rocF	arginase				302127	322453	2
105	P67E1	Xanthomonadaceae	Leaf148_contig_2	308791	309609	-	EF32348898	coding	Leaf148_gene_1103	K06945	uncharacterized protein				308791	309609	2
201	P10G7		Leaf148_contig_2	310521	311429	-	EF70211743	coding	Leaf148_gene_1104	K07131	uncharacterized protein	Leaf148_gene_1105	hypothetical protein		309952	310869	2
159	P11E11		Leaf148_contig_2	354855	355983	+	EF70211701	coding	Leaf148_gene_1152	fabR	fatty acid biosynthesis regulator				355436	356083	2
13	P35C4	Xanthomonadaceae	Leaf148_contig_2	525911	526530	-	EF32349019	intergenic							515911	536530	2
1	P30A1	Xanthomonadaceae	Leaf148_contig_2	526957	527764	+	EF32351954	coding	Leaf148_gene_1300	xerD	integrase/recombinase				516957	537764	2
22	P39E2	Xanthomonadaceae	Leaf148_contig_2	534039	535011	+	EF32351976	coding	Leaf148_gene_1307	hypothetical protein	hypothetical protein				524039	545011	2
170	P14A5		Leaf148_contig_2	526721	527417	-	EF70211712	coding	Leaf148_gene_1300	xerD	integrase/recombinase XerD				526936	527880	2
154	P26B3		Leaf148_contig_2	527393	527810	-	EF70211696	coding	Leaf148_gene_1300	xerD	ntegrase/recombinase XerD				526936	527880	2
42	P48C6	Xanthomonadaceae	Leaf148_contig_2	540494	541073	-	EF32352021	coding	Leaf148_gene_1310	hypothetical protein	hypothetical protein				530494	551073	2
176	P16G5		Leaf148_contig_2	570046	570654	-	EF70205237	coding	Leaf148_gene_1341	DPP4	dipeptidyl-peptidase 4 [EC:3.4.14.5]				568832	570715	2
212	P6C2		Leaf148_contig_2	596924	597584	-	EF70214448	coding	Leaf148_gene_1367	DAO	D-amino-acid oxidase [EC:1.4.3.3]	Leaf148_gene_1366	hypothetical protein	hypothetical protein	597084	598292	2
14	P35G12	Xanthomonadaceae	Leaf148_contig_2	661824	662296	+	EF32351968	coding	Leaf148_gene_1428	vgrG	type VI secretion system secreted protein	Leaf148_gene_1429	ompW	outer	651824	672296	2
200	P10G1		Leaf148_contig_2	703119	703304	+	EF70211742	coding	Leaf148_gene_1463	hypothetical protein					702885	703646	2
90	P63H7	Xanthomonadaceae	Leaf148_contig_2	724706	725329	-	EF32348881	coding	Leaf148_gene_1482	pilU	twitching motility protein PilU	Leaf148_gene_1483	hypothetical protein	hypothetical protein	724706	725329	2
124	P72E2		Leaf148_contig_2	737146	737755	-	EF70211666	coding	Leaf148_gene_1493	E2.4.-.-	glycosyltransferase [EC:2.4.-.-]				736908	739805	2
122	P72B7		Leaf148_contig_2	813192	813765	-	EF70211664	coding	Leaf148_gene_1561	nagA	N-acetylglucosamine-6-phosphate deacetylase [EC:3.5.1.25]	Leaf148_gene_1562	nagA	N-acetylglucosamine-6-phosphate deacetylase [EC:3.5.1.25]	812261	813541	2
210	P5D2		Leaf148_contig_2	837774	838332	-	EF70214446	coding	Leaf148_gene_1583	alaA	alanine-synthesizing transaminase [EC:2.6.1.66 2.6.1.2]				837665	838936	2
195	P9H10		Leaf148_contig_2	854898	855664	+	EF70211737	coding	Leaf148_gene_1594	tctD	response regulator TctD	Leaf148_gene_1595	tctE	sensor histidine kinase TctE [EC:2.7.13.3]	854276	855121	2
108	P68B4	Xanthomonadaceae	Leaf148_contig_2	879911	880570	-	EF32348901	coding	Leaf148_gene_1611	lpxL	Kdo2-lipid IVA lauroyltransferase [EC:2.3.1.241]				879911	880570	2
31	P43C6	Xanthomonadaceae	Leaf148_contig_2	898715	899063	-	EF32352009	coding	Leaf148_gene_1626	ilvB	acetolactatesynthaseI/II/III large subunit				888715	909063	2
168	P13G8		Leaf148_contig_2	905901	907056	+	EF70211710	coding	Leaf148_gene_1630	APEH	acylaminoacyl-peptidase [EC:3.4.19.1]				905066	907036	2
30	P42E6	Xanthomonadaceae	Leaf148_contig_2	920316	920863	+	EF32352007	coding	Leaf148_gene_1638	hppA	K(+) - stimulated pyrophosphate-energized sodium pump				910316	930863	2
171	P14G9		Leaf148_contig_2	918834	919375	+	EF70211713	coding	Leaf148_gene_1638	hppA	K(+)-stimulated pyrophosphate-energized sodium pump	Leaf148_gene_1637	hypothetical protein		919091	921118	2
47	P50G6	Xanthomonadaceae	Leaf148_contig_2	967902	968141	+	EF32352026	coding	Leaf148_gene_1679	hypothetical protein	hypothetical protein	Leaf148_gene_1680	hypothetical		957902	978141	2
180	P18C6		Leaf148_contig_2	961303	961675	-	EF70211722	coding	Leaf148_gene_1671	MTHFS	5-formyltetrahydrofolate cyclo-ligase [EC:6.3.3.2]				960965	961555	2
35	P44F5	Xanthomonadaceae	Leaf148_contig_2	1105172	1105689	-	EF32352013	coding	Leaf148_gene_1777	CBH2	cellulose1 4-beta-cellobiosidase				1095172	1115689	2
190	P7F4		Leaf148_contig_2	1095380	1095979	+	EF70211732	coding	Leaf148_gene_1774	malZ	alpha-glucosidase				1095614	1097578	2
96	P64E5	Xanthomonadaceae	Leaf148_contig_2	1135043	1135361	-	EF32348889	coding	Leaf148_gene_1804	pilD	leader peptidase (prepilin peptidase) / N-methyltransferase [EC:3.4.23.43 2.1.1.-]				1135043	1135361	2
174	P16A8		Leaf148_contig_2	1136906	1137396	+	EF70211716	coding	Leaf148_gene_1806	pilA	type IV pilus assembly protein PilA				1137210	1137635	2
5	P31E10	Xanthomonadaceae	Leaf148_contig_2	1178251	1179049	+	EF32351958	coding	Leaf148_gene_1837	TC.FEV.OM	iron complex outermembrane recepter protein				1168251	1189049	2
101	P65E4	Xanthomonadaceae	Leaf148_contig_2	1219159	1219440	-	EF32348896	coding	Leaf148_gene_1868	virD4	type IV secretion system protein VirD4	Leaf148_gene_1869	hypothetical protein		1219159	1219440	2
158	P11A11		Leaf148_contig_2	1255432	1255654	-	EF70211700	coding	Leaf148_gene_1896	kup	KUP system potassium uptake protein				1255089	1256996	2
83	P62C7	Xanthomonadaceae	Leaf148_contig_2	1277856	1278382	+	EF32348856	coding	Leaf148_gene_1917	rluF	23S rRNA pseudouridine2604 synthase	Leaf148_gene_1916	hypothetical protein		1277856	1278382	2
103	P67A2	Xanthomonadaceae	Leaf148_contig_2	1364925	1365365	-	EF32348895	coding	Leaf148_gene_1976	K07497	putative transposase	Leaf148_gene_1975	hypothetical protein	hypothetical protein	1364925	1365365	2
157	P27G12		Leaf148_contig_2	1396492	1396917	+	EF70211699	coding	Leaf148_gene_1998	K08987	putative membrane protein				1396689	1397042	2
25	P40A5	Xanthomonadaceae	Leaf148_contig_2	1497068	1497481	+	EF32351980	coding	Leaf148_gene_2075	mgtE	magnesium transporter				1487068	1507481	2
52	P52F2	Xanthomonadaceae	Leaf148_contig_2	1682802	1683441	-	EF32352032	coding	Leaf148_gene_2247	ampC	beta-lactamase class C				1672802	1693441	2
45	P50B6	Xanthomonadaceae	Leaf148_contig_2	1698972	1699087	-	EF32352024	coding	Leaf148_gene_2260	hypothetical protein					1688972	1709087	2
151	P25H4		Leaf148_contig_2	1753346	1753841	-	EF70211693	coding	Leaf148_gene_2303	pepO	putative endopeptidase [EC:3.4.24.-]				1752780	1754882	2
8	P33F3	Xanthomonadaceae	Leaf148_contig_2	1845669	1846132	+	EF32349013	coding	Leaf148_gene_2383	pilW	type IV pilus assembly protein				1835669	1856132	2
46	P50F7	Xanthomonadaceae	Leaf148_contig_2	1850089	1850466	+	EF32352025	coding	Leaf148_gene_2385	pilY1	type IV pilus assembly protein				1840089	1860466	2
39	P47B5	Xanthomonadaceae	Leaf148_contig_2	1850303	1850459	+	EF32352018	coding	Leaf148_gene_2385	pilY1	type IV pilus assembly protein				1840303	1860459	2
69	P56C10	Xanthomonadaceae	Leaf148_contig_2	1851555	1852200	-	EF32352049	coding	Leaf148_gene_2388	fimT	type IV fimbrial biogenesis protein	Leaf148_gene_2387	tRNA-Asn....		1841555	1862200	2
89	P63H1	Xanthomonadaceae	Leaf148_contig_2	1852791	1853111	-	EF32348884	coding	Leaf148_gene_2389	uvrB	excinuclease ABC subunit B				1852791	1853111	2
86	P63E7	Xanthomonadaceae	Leaf148_contig_2	1861851	1862302	+	EF32348878	coding	Leaf148_gene_2397	virB11	type IV secretion system protein VirB11	Leaf148_gene_2398	virB1	type IV secretion system protein VirB1	1861851	1862302	2
204	P3A12		Leaf148_contig_2	1867149	1867652	-	EF70214428	coding	Leaf148_gene_2403	hypothetical protein	hypothetical protein				1867399	1867521	2
72	P57H9	Xanthomonadaceae	Leaf148_contig_2	370848	371192	+	EF32348845	coding	Leaf148_gene_1164	hypothetical protein	hypothetical protein						2
75	P58C10	Xanthomonadaceae	Leaf148_contig_2	1847940	1848874	+	EF32348848	coding	Leaf148_gene_2385	pilY1	type IV pilus assembly protein						2
76	P58F6	Xanthomonadaceae	Leaf148_contig_2	751383	751640	-	EF32348849	coding	Leaf148_gene_1506	rfbB	dTDP-glucose 4,6-dehydratase						2
79	P58H10	Xanthomonadaceae	Leaf148_contig_2	1218864	1219146	-	EF32348852	coding	Leaf148_gene_1868	virD4	type IV secretion system protein VirD4						2
141	P23C9		Leaf148_contig_2	184588	184910	+	EF70211683	intergenic									2
147	P24H8		Leaf148_contig_2	673081	673567	+	EF70211689	intergenic									2
15	P35H6	Xanthomonadaceae	Leaf148_contig_3	79635	80515	+	EF32351969	coding	Leaf148_gene_2467	PREP	prolyl oligopeptidase				69635	90515	3
118	P71F12		Leaf148_contig_3	135322	135803	+	EF70211660	coding	Leaf148_gene_2508	E3.4.21.102	carboxyl-terminal processing protease [EC:3.4.21.102]	Leaf148_gene_2509	K07090		133386	135569	3
10	P34B12	Xanthomonadaceae	Leaf148_contig_3	222110	222582	+	EF32351963	coding	Leaf148_gene_2570	gspE	general secretion pathway protein				212110	232582	3
188	P19D8		Leaf148_contig_3	433800	434407	+	EF70211730	coding	Leaf148_gene_2753	pip	proline iminopeptidase [EC:3.4.11.5]	Leaf148_gene_2754	hypothetical protein		433265	434206	3
134	P21D6		Leaf148_contig_3	434574	435132	+	EF70211676	coding	Leaf148_gene_2755	hypothetical protein					435033	435317	3
73	P58A6	Xanthomonadaceae	Leaf148_contig_3	446412	446735	-	EF32348846	coding	Leaf148_gene_2764	pntA	H+-translocating NAD(P) transhydrogenase subunit alpha	Leaf148_gene_2765	hypothetical protein		446412	446735	3
60	P54H4	NA	Leaf148_contig_3	460929	461331	-	EF32352040	coding	Leaf148_gene_2778	hypothetical protein		Leaf148_gene_2779	hypothetical		450929	471331	3
23	P39G1	Xanthomonadaceae	Leaf148_contig_3	461575	461925	+	EF32351978	coding	Leaf148_gene_2779	hypothetical protein	hypothetical protein				451575	471925	3
164	P13A12		Leaf148_contig_3	461013	461561	+	EF70211706	coding	Leaf148_gene_2778	hypothetical protein		Leaf148_gene_2779	hypothetical protein		460412	461020	3
81	P60C10	Xanthomonadaceae	Leaf148_contig_3	246425	246896	-	EF32348854	coding	Leaf148_gene_2591	pncB	nicotinate phosphoribosyltransferase						3
199	P10E6		Leaf148_contig_3	434497	434753	-	EF70211741	intergenic									3
21	P39D8	Xanthomonadaceae	Leaf148_contig_4	6615	7465	-	EF32351975	coding	Leaf148_gene_2805	malZ	alpha-glucosidase				0	17465	4
67	P56B10	NA	Leaf148_contig_4	4931	5427	-	EF32352047	intergenic							0	15427	4
143	P24A9		Leaf148_contig_4	11474	12334	-	EF70211685	coding	Leaf148_gene_2807	malZ	alpha-glucosidase	Leaf148_gene_2806	TC.FEV.OM	iron complex outermembrane recepter protein	12156	14237	4
66	P56A7	NA	Leaf148_contig_4	61460	61794	-	EF32352046	coding	Leaf148_gene_2848	hypothetical protein	hypothetical protein				51460	71794	4
2	P30E12	Xanthomonadaceae	Leaf148_contig_4	117052	117296	+	EF32351955	coding	Leaf148_gene_2883	HSP90A	molecular chaperone				107052	127296	4
54	P54E2	Xanthomonadaceae	Leaf148_contig_4	141682	142532	-	EF32352034	coding	Leaf148_gene_2904	K07039	uncharacterized protein				131682	152532	4
184	P18H7		Leaf148_contig_4	145362	145801	+	EF70211726	coding	Leaf148_gene_2906	hypothetical protein		Leaf148_gene_2907	hypothetical protein		144885	145526	4
173	P15A7		Leaf148_contig_4	365784	366362	+	EF70211715	coding	Leaf148_gene_3091	lapA	lipopolysaccharide assembly protein A	Leaf148_gene_3092	lapB	lipopolysaccharide assembly protein B	365717	366022	4
87	P63E10	Xanthomonadaceae	Leaf148_contig_4	143183	143628	+	EF32348879	intergenic				NA	NA	NA	NA	NA	4
104	P67C11	Xanthomonadaceae	Leaf148_contig_4	115143	115341	+	EF32348897	intergenic				NA	NA	NA	NA	NA	4
202	P10H10		Leaf148_contig_4	8627	8983	+	EF70211744	intergenic									4
178	P17F1		Leaf148_contig_4	4252	5076	-	EF70211720	intergenic									4
132	P20F9		Leaf148_contig_4	4252	4682	+	EF70211674	intergenic									4
181	P18D2		Leaf148_contig_5	89481	90478	-	EF70211723	coding	Leaf148_gene_3180	yegE	diguanylate cyclase [EC:2.7.7.65]	Leaf148_gene_3179	hypothetical protein		90405	92159	5
18	P36A11	Xanthomonadaceae	Leaf148_contig_5	149473	150151	-	EF32351972	coding	Leaf148_gene_3223	endoglucanase	endoglucanase				139473	160151	5
71	P57D4	NA	Leaf148_contig_5	154692	155004	-	EF32352051	coding	Leaf148_gene_3226	yahK	uncharacterized zinc-type alcohol dehydrogenase-like protein	Leaf148_gene_3227	hypothetical	protein	144692	165004	5
28	P40G12	NA	Leaf148_contig_5	154821	155321	+	EF32352005	coding	Leaf148_gene_3227	hypothetical protein	hypothetical protein				144821	165321	5
116	P71F4		Leaf148_contig_5	155194	155983	+	EF70211658	coding	Leaf148_gene_3228	gltD	glutamate synthase (NADPH) small chain [EC:1.4.1.13]	Leaf148_gene_3227	hypothetical protein		155396	156883	5
160	P11G6		Leaf148_contig_5	161373	162291	+	EF70211702	coding	Leaf148_gene_3229	gltB	glutamate synthase (NADPH) large chain [EC:1.4.1.13]	Leaf148_gene_3230	hypothetical protein		157402	161874	5
24	P40A3	Xanthomonadaceae	Leaf148_contig_5	210062	210103	+	EF32349045	coding	Leaf148_gene_3264	hypothetical protein	hypothetical protein				200062	220103	5
70	P56D4	NA	Leaf148_contig_5	229389	229802	+	EF32352050	coding	Leaf148_gene_3283	hypothetical protein	hypothetical protein				219389	239802	5
127	P73C8		Leaf148_contig_5	239241	240305	-	EF70211669	coding	Leaf148_gene_3293	K07481	transposase				239742	240020	5
197	P10D7		Leaf148_contig_5	239858	240931	+	EF70211739	coding	Leaf148_gene_3294	K14645	serine protease	Leaf148_gene_3293	K07481	transposase	240630	242231	5
98	P65A7	Xanthomonadaceae	Leaf148_contig_5	242166	242780	+	EF32348891	coding	Leaf148_gene_3294	K14645	serine protease [EC:3.4.21.-]	Leaf148_gene_3295	hypothetical protein	hypothetical protein	242166	242780	5
33	P43E9	Xanthomonadaceae	Leaf148_contig_5	333621	334544	+	EF32352011	coding	Leaf148_gene_3366	hypothetical protein	hypothetical protein				323621	344544	5
144	P24D6		Leaf148_contig_5	332208	332759	-	EF70211686	coding	Leaf148_gene_3365	hypothetical protein					332748	333587	5
205	P3D1		Leaf148_contig_5	335049	335566	+	EF70214441	coding	Leaf148_gene_3367	hypothetical protein	hypothetical protein				335020	335793	5
77	P58G12	NA	Leaf148_contig_5	241307	241928	+	EF32348850	coding	Leaf148_gene_3294	K14645	serine protease						5
140	P22G10		Leaf148_contig_5	230189	230439	+	EF70211682	intergenic									5
95	P64C8	Xanthomonadaceae	Leaf148_contig_6	9837	10388	-	EF32348888	coding	Leaf148_gene_3380	K03791	putative chitinase	Leaf148_gene_3381	hypothetical protein	hypothetical protein	9837	10388	6
34	P44E11	Xanthomonadaceae	Leaf148_contig_6	101960	102223	-	EF32352012	coding	Leaf148_gene_3461	hypothetical protein	hypothetical protein				91960	112223	6
32	P43D4	Xanthomonadaceae	Leaf148_contig_6	112957	113065	-	EF32352010	coding	Leaf148_gene_3474	fimX	multidomain signaling protein				102957	123065	6
123	P72C5		Leaf148_contig_6	122786	123400	+	EF70211665	coding	Leaf148_gene_3484	speD	S-adenosylmethionine decarboxylase [EC:4.1.1.50]				122917	123711	6
20	P39C2	Xanthomonadaceae	Leaf148_contig_6	138065	138148	-	EF32351974	coding	Leaf148_gene_3499	purC	phosphoribosylaminoimidazole-succinocarboxamide synthase				128065	148148	6
133	P20G8		Leaf148_contig_6	345601	346253	-	EF70211675	coding	Leaf148_gene_3677	hypothetical protein		Leaf148_gene_3678	hypothetical protein		345454	345927	6
129	P74B4		Leaf148_contig_6	450881	451404	-	EF70211671	coding	Leaf148_gene_3771	glnG	nitrogen regulation response regulator GlnG	Leaf148_gene_3772	glnL	nitrogen regulation sensor histidine kinase GlnL [EC:2.7.13.3]	449470	450897	6
153	P26A2		Leaf148_contig_6	527433	528332	+	EF70211695	coding	Leaf148_gene_3833	hypothetical protein					527462	528004	6
74	P58B6	Xanthomonadaceae	Leaf148_contig_6	271660	272024	+	EF32348847	coding	Leaf148_gene_3609	K05937	uncharacterized protein						6
135	P21F1		Leaf148_contig_6	538398	538573	-	EF70211677	intergenic									6
117	P71F7		Leaf148_contig_6	462561	462737	+	EF70211659	intergenic									6
115	P71D8		Leaf148_contig_7	34640	35131	+	EF70211657	coding	Leaf148_gene_3874	tex	protein Tex	Leaf148_gene_3873	hypothetical protein		35041	37404	7
51	P52D3	NA	Leaf148_contig_7	123392	124140	+	EF32352031	coding	Leaf148_gene_3951	K06889	uncharacterized protein				113392	134140	7
187	P19D6		Leaf148_contig_7	124902	125623	-	EF70211729	coding	Leaf148_gene_3952	ssp	subtilase-type serine protease [EC:3.4.21.-]				125118	127868	7
213	P6C12		Leaf148_contig_7	137135	138067	+	EF70214449	coding	Leaf148_gene_3953	bmaC	fibronectin-binding autotransporter adhesin				128328	138527	7
53	P53C11	Xanthomonadaceae	Leaf148_contig_7	230694	231459	-	EF32352033	coding	Leaf148_gene_4033	fabG	3-oxoacyl-[acyl-carrierprotein] reductase	Leaf148_gene_4034	kduD	2-dehydro-3-deoxy-D-gluconate5-dehydrogenase	220694	241459	7
136	P21F2		Leaf148_contig_7	262155	262790	+	EF70211678	coding	Leaf148_gene_4059	flhB	flagellar biosynthetic protein FlhB	Leaf148_gene_4060	flhA	flagellar biosynthetic protein FlhA	261601	262731	7
148	P24H10		Leaf148_contig_7	274407	274954	+	EF70211690	coding	Leaf148_gene_4070	K03791	putative chitinase				274386	275855	7
80	P59D4	Xanthomonadaceae	Leaf148_contig_7	135932	136657	-	EF32348853	coding	Leaf148_gene_3953	bmaC	fibronectin-binding autotransporter adhesin						7
82	P60D6	Xanthomonadaceae	Leaf148_contig_7	138177	138411	-	EF32348855	coding	Leaf148_gene_3953	bmaC	fibronectin-binding autotransporter adhesin						7
63	P55D11	Xanthomonadaceae	Leaf148_contig_8	29758	30350	-	EF32352043	coding	Leaf148_gene_4093	hypothetical protein	hypothetical protein				19758	40350	8
126	P72F9		Leaf148_contig_8	27038	27455	+	EF70205310	coding	Leaf148_gene_4092	prnA	tryptophan 7-halogenase [EC:1.14.19.9]				27254	28768	8
37	P46B5	Xanthomonadaceae	Leaf148_contig_8	41627	42089	-	EF32352015	coding	Leaf148_gene_4100	qor	NADPH2:quinonereductase				31627	52089	8
165	P13B4		Leaf148_contig_8	67412	67746	+	EF70211707	coding	Leaf148_gene_4120	K07504	predicted type IV restriction endonuclease				66723	67826	8
11	P35A4	Xanthomonadaceae	Leaf148_contig_8	80942	81660	+	EF32351965	coding	Leaf148_gene_4128	galR	NarL transcription family	Leaf148_gene_4129	xylA		70942	91660	8
16	P36A5	Xanthomonadaceae	Leaf148_contig_9	3363	4053	+	EF32351970	coding	Leaf148_gene_4132	uhpB	sensor histidine kinase	Leaf148_gene_4133	hypothetical	protein	0	14053	9
99	P65C6	Xanthomonadaceae	Leaf148_contig_9	2730	3698	-	EF32348892	coding	Leaf148_gene_4132	uhpB	sensor histidine kinase UhpB [EC:2.7.13.3]				2730	3698	9
97	P65A1	Xanthomonadaceae	Leaf148_contig_9	39734	40299	+	EF32348890	intergenic				NA	NA	NA	NA	NA	9
4	P31D5	Xanthomonadaceae	Leaf148_contig_10	2828	3396	-	EF32351957	coding	Leaf148_gene_4182	K07497	putative transposase				-7172	13396	10
182	P18G11		Leaf148_contig_10	60724	60814	+	EF70211724	coding	Leaf148_gene_4236	recJ	single-stranded-DNA-specific exonuclease [EC:3.1.-.-]				58998	60737	10
211	P6A1		Leaf148_contig_10	72682	73194	+	EF70214447	coding	Leaf148_gene_4245	rpfF	DSF synthase				72402	73271	10
206	P3H2		Leaf148_contig_10	78352	79018	-	EF70214442	coding	Leaf148_gene_4249	ACO	aconitate hydratase [EC:4.2.1.3]				76815	79583	10
55	P54E7	Xanthomonadaceae	Leaf148_contig_10	101242	101831	-	EF32352035	coding	Leaf148_gene_4264	mcp	methyl-accepting chemotaxis protein				91242	111831	10
84	P62E1	Xanthomonadaceae	Leaf148_contig_10	1427	2315	-	EF32348857	coding	Leaf148_gene_4181	fhaB	filamentous hemagglutinin						10
120	P71H9		Leaf148_contig_10	9697	9866	+	EF70211662	intergenic									10
7	P33C8	Xanthomonadaceae	Leaf148_contig_13	8951	9895	-	EF32351960	coding	Leaf148_gene_4306	fhaB	filamentous hemagglutinin				-1049	19895	13
40	P47D5	Xanthomonadaceae	Leaf148_contig_13	919	1551	+	EF32352019	coding	Leaf148_gene_4303	fhaB	filamentous hemagglutinin				0	11551	13
29	P42C5	Xanthomonadaceae	Leaf148_contig_13	7489	8160	+	EF32352006	intergenic							0	18160	13
48	P50H3	Xanthomonadaceae	Leaf148_contig_13	7568	7690	-	EF32352028	intergenic							0	17690	13
56	P54E9	Xanthomonadaceae	Leaf148_contig_13	7354	8154	+	EF32352036	intergenic							0	18154	13
61	P55A11	NA	Leaf148_contig_13	10446	11261	-	EF32352041	coding	Leaf148_gene_4307	fhaB	filamentous hemagglutinin				446	21261	13
111	P69C6	Xanthomonadaceae	Leaf148_contig_13	10401	11007	-	EF32348904	coding	Leaf148_gene_4307	fhaB	filamentous hemagglutinin				10401	11007	13
106	P67F3	Pseudomonas	Leaf148_contig_13	4656	4996	-	EF32348899	intergenic				NA	NA	NA	NA	NA	13
137	P21G5		Leaf148_contig_13	6593	7024	+	EF70211679	intergenic									13
9	P33H10	suicide vector	NA	NA	NA	NA	NA	not mapped							NA	NA	NA
65	P56A5	NA	NA	NA	NA	NA	NA	not mapped							NA	NA	NA
68	P56B12	NA	NA	NA	NA	NA	NA	not mapped							NA	NA	NA
78	P58H8	Xanthomonadaceae	NA	NA	NA	NA	NA	not mapped									NA
85	P62H8	Xanthomonadaceae	NA	NA	NA	NA	NA	not mapped									NA
196	P10C7							not mapped
198	P10E5							not mapped
162	P12A8							not mapped
166	P13D6							not mapped
167	P13F5							not mapped
172	P14G12							not mapped
177	P17D7							not mapped
179	P17F5							not mapped
185	P19C6							not mapped
186	P19C9							not mapped
131	P20B10							not mapped
138	P22A7							not mapped
142	P23G8							not mapped
207	P4C6							not mapped
102	P66A6	suicide vector						not mapped
112	P69C9	Xanthomonadaceae						not mapped
113	P70F3	Xanthomonadaceae						not mapped
114	P70G10	Xanthomonadaceae						not mapped
125	P72H1							not mapped
189	P7A6							not mapped
192	P7G12							not mapped
193	P9C1							not mapped
