## Supplementary Table S1 for "Commensal lifestyle regulated by a negative feedback loop between *Arabidopsis* ROS and the bacterial T2SS"

### Sheet: Sheet1
genotype	alternative names	organism	background	mutation	source	locus
Col-0		Arabidopsis thaliana	Col-0	Wild type	NA	NA
fls2	SAIL_691C4	Arabidopsis thaliana	Col-0	T-DNA	Zipfel et al, 2004	AT5G46330
efr-2	SALK_068675	Arabidopsis thaliana	Col-0	T-DNA	Zipfel et al, 2006	AT5G20480
cerk1-2	GABI_096F09	Arabidopsis thaliana	Col-0	T-DNA	Miya et al, 2007	AT3G21630
fls2 efr cerk1	fec	Arabidopsis thaliana	Col-0	T-DNA	Xin et al, 2019	AT5G46330, AT5G20480, AT5G20480
bak1-5 bkk1-1 cerk1	bbc	Arabidopsis thaliana	Col-0	EMS/T-DNA	Xin et al, 2019	AT4G33430, AT2G13790, AT3G21630
rbohD	atrbohD D3	Arabidopsis thaliana	Col-0	Transposon	Morales et al, 2002	AT5G47910
