## Supplementary Table S2 for "Commensal lifestyle regulated by a negative feedback loop between *Arabidopsis* ROS and the bacterial T2SS"

### Sheet: Sheet1
isolate	kingdom	phylum	class	order	family	genus	alternative_name	descriptions	basis	Source	locus
L129	Bacteria	Proteobacteria	Gammaproteobacteria	Pseudomonadales	Pseudomonadaceae	Pseudomonas	Leaf129	leaf-derived synthetic community member	similar genus isolated from leaves, continental prevalence and relative abundance in roots (Thorsten and Duran et al, 2019. Nature Ecology and Evolution), inhibited by leaf keystone sp (Carlstrom et al, 2019. Nature Ecology and Evolution); Prevalent OTU in nature (Karasov et al, 2018. Cell, Host & Microbe)	Bai et al, 2015	NA
L177	Bacteria	Proteobacteria	Betaproteobacteria	Burkholderiales	Burkholderiaceae	Burkholderia	Leaf177	leaf-derived synthetic community member	abundant in leaves (Carlstrom et al, 2019. Nature Ecology and Evolution)	Bai et al, 2015	NA
L203	Bacteria	Actinobacteria	Actinobacteria	Actinomycetales	Microbacteriaceae	Microbacterium	Leaf203	leaf-derived synthetic community member	abundant in leaves (Carlstrom et al, 2019. Nature Ecology and Evolution), keystone sp	Bai et al, 2015	NA
L231	Bacteria	Proteobacteria	Alphaproteobacteria	Sphingomonadales	Sphingomonadaceae	Sphingomonas	Leaf231	leaf-derived synthetic community member	abundant in leaves (Carlstrom et al, 2019. Nature Ecology and Evolution), keystone sp	Bai et al, 2015	NA
L233	Bacteria	Actinobacteria	Actinobacteria	Actinomycetales	Nocardiaceae	Rhodococcus	Leaf233	leaf-derived synthetic community member	abundant in leaves (Carlstrom et al, 2019. Nature Ecology and Evolution), keystone species	Bai et al, 2015	NA
L406	Bacteria	Firmicutes	Bacilli	Bacillales	Bacillaceae	Bacillus	Leaf406	leaf-derived synthetic community member	similar genus isolated from leaves, continental prevalence and relative abundance in roots (Thorsten and Duran et al, 2019. Nature Ecology and Evolution)	Bai et al, 2015	NA
L420	Bacteria	Proteobacteria	Alphaproteobacteria	Rhizobiales	Hyphomicrobiaceae	NA	Leaf420	leaf-derived synthetic community member	abundant in leaves (Carlstrom et al, 2019. Nature Ecology and Evolution)	Bai et al, 2015	NA
L434	Bacteria	Proteobacteria	Gammaproteobacteria	Pseudomonadales	Pseudomonadaceae	Pseudomonas	Leaf434	leaf-derived synthetic community member	similar genus isolated from leaves similar genus isolated from leaves, continental prevalence and relative abundance in roots (Thorsten and Duran et al, 2019. Nature Ecology and Evolution); abundant in leaves (Carlstrom et al, 2019. Nature Ecology and Evolution)	Bai et al, 2015	NA
L68	Bacteria	Proteobacteria	Alphaproteobacteria	Rhizobiales	Rhizobiaceae	Agrobacterium	Leaf68	leaf-derived synthetic community member	similar genus isolated from leaves similar genus isolated from leaves, continental prevalence and relative abundance in roots (Thorsten and Duran et al, 2019. Nature Ecology and Evolution); abundant in leaves (Carlstrom et al, 2019. Nature Ecology and Evolution)	Bai et al, 2015	NA
L148	Bacteria	Proteobacteria	Gammaproteobacteria	Xanthomonadales	Xanthomonadaceae	Xanthomonas	Leaf148	lethal to rbohD plants	this study and Pfeilmeier et al, 2021	Bai et al, 2015	NA
L1	Bacteria	Actinobacteria	Actinobacteria	Actinomycetales	Microbacteriaceae	Microbacterium	Leaf1	panel member for immunoprofiling	Tatsuya et al, 2022	Bai et al, 2015	NA
L127	Bacteria	Proteobacteria	Gammaproteobacteria	Pseudomonadales	Pseudomonadaceae	Pseudomonas	Leaf127	panel member for immunoprofiling	Tatsuya et al, 2022	Bai et al, 2015	NA
L130	Bacteria	Proteobacteria	Gammaproteobacteria	Pseudomonadales	Moraxellaceae	Acinetobacter	Leaf130	panel member for immunoprofiling	Tatsuya et al, 2022	Bai et al, 2015	NA
L148	Bacteria	Proteobacteria	Gammaproteobacteria	Xanthomonadales	Xanthomonadaceae	Xanthomonas	Leaf148	panel member for immunoprofiling	Tatsuya et al, 2022	Bai et al, 2015	NA
L15	Bacteria	Proteobacteria	Gammaproteobacteria	Pseudomonadales	Pseudomonadaceae	Pseudomonas	Leaf15	panel member for immunoprofiling	Tatsuya et al, 2022	Bai et al, 2015	NA
L155	Bacteria	Proteobacteria	Alphaproteobacteria	Rhizobiales	Rhizobiaceae	Agrobacterium	Leaf155	panel member for immunoprofiling	Tatsuya et al, 2022	Bai et al, 2015	NA
L176	Bacteria	Bacteroidetes	Sphingobacteria	Sphingobacteriales	Sphingobacteriaceae	Pedobacter	Leaf176	panel member for immunoprofiling	Tatsuya et al, 2022	Bai et al, 2015	NA
L177	Bacteria	Proteobacteria	Betaproteobacteria	Burkholderiales	Burkholderiaceae	Burkholderia	Leaf177	panel member for immunoprofiling	Tatsuya et al, 2022	Bai et al, 2015	NA
L187	Bacteria	Firmicutes	Bacilli	Bacillales	Exiguobacterium	Exiguobacterium	Leaf187	panel member for immunoprofiling	Tatsuya et al, 2022	Bai et al, 2015	NA
L404	Bacteria	Bacteroidetes	Flavobacteria	Flavobacteriales	Flavobacteriaceae	Chryseobacterium	Leaf404	panel member for immunoprofiling	Tatsuya et al, 2022	Bai et al, 2015	NA
L48	Bacteria	Proteobacteria	Gammaproteobacteria	Pseudomonadales	Pseudomonadaceae	Pseudomonas	Leaf48	panel member for immunoprofiling	Tatsuya et al, 2022	Bai et al, 2015	NA
L50	Bacteria	Proteobacteria	Gammaproteobacteria	Enterobacteriales	Enterobacteriaceae		Leaf50	panel member for immunoprofiling	Tatsuya et al, 2022	Bai et al, 2015	NA
L53	Bacteria	Proteobacteria	Gammaproteobacteria	Enterobacteriales	Enterobacteriaceae	Erwinia	Leaf53	panel member for immunoprofiling	Tatsuya et al, 2022	Bai et al, 2015	NA
L58	Bacteria	Proteobacteria	Gammaproteobacteria	Pseudomonadales	Pseudomonadaceae	Pseudomonas	Leaf58	panel member for immunoprofiling	Tatsuya et al, 2022	Bai et al, 2015	NA
L70	Bacteria	Proteobacteria	Gammaproteobacteria	Xanthomonadales	Xanthomonadaceae	Xanthomonas	Leaf70	panel member for immunoprofiling	Tatsuya et al, 2022	Bai et al, 2015	NA
R147	Bacteria	Firmicutes	Bacilli	Bacillales	Bacillaceae		Root147	panel member for immunoprofiling	Tatsuya et al, 2022	Bai et al, 2015	NA
R563	Bacteria	Actinobacteria	Actinobacteria	Actinomycetales	Intrasporangiaceae	Janibacter	Root563	panel member for immunoprofiling	Tatsuya et al, 2022	Bai et al, 2015	NA
R604	Bacteria	Proteobacteria	Gammaproteobacteria	Xanthomonadales	Xanthomonadaceae		Root604	panel member for immunoprofiling	Tatsuya et al, 2022	Bai et al, 2015	NA
R935	Bacteria	Bacteroidetes	Flavobacteria	Flavobacteriales	Flavobacteriaceae	Flavobacterium	Root935	panel member for immunoprofiling	Tatsuya et al, 2022	Bai et al, 2015	NA
S763	Bacteria	Actinobacteria	Actinobacteria	Actinomycetales	Micrococcaceae	Arthrobacter	Soil763	panel member for immunoprofiling	Tatsuya et al, 2022	Bai et al, 2015	NA
Pto DC3000	Bacteria	Proteobacteria	Gammaproteobacteria	Pseudomonadales	Pseudomonadaceae	Pseudomonas	Pto	control	P. syringae DC3000, wild type pathogen	Hinsch et al, 1996	NA
Pto DC3000 ΔhrcC	Bacteria	Proteobacteria	Gammaproteobacteria	Pseudomonadales	Pseudomonadaceae	Pseudomonas	Pto ΔhrcC	control	P. syringae DC3000 avirulent, effector-less	Hauck et al, 2003	NA
Pto lux	Bacteria	Proteobacteria	Gammaproteobacteria	Pseudomonadales	Pseudomonadaceae	Pseudomonas	Pto lux	control	P. syringae DC3000 with lux tag	Matsumoto et al, 2021	NA
E. coli DH5α	Bacteria	Bacteria	Proteobacteria	Gammaproteobacteria	Enterobacteriales	Escherichia	Eco DH5α	competent cell for transformation	NA	in-house	NA
E. coli HB101	Bacteria	Bacteria	Proteobacteria	Gammaproteobacteria	Enterobacteriales	Escherichia	Eco	control	NA	in-house	NA
Xanthomonas campestris pathovar campestris	Bacteria	Proteobacteria	Gammaproteobacteria	Xanthomonadales	Xanthomonadaceae	Xanthomonas	Xcc	control	NA	in-house	NA
Xanthomonas oryzae pathovar oryzae	Bacteria	Proteobacteria	Gammaproteobacteria	Xanthomonadales	Xanthomonadaceae	Xanthomonas	Xoo	control	NA	in-house	NA
L148::Tn5 mutant library	Bacteria	Proteobacteria	Gammaproteobacteria	Xanthomonadales	Xanthomonadaceae	Xanthomonas	NA	6862 Xanthomonas L148::Tn5 mutant strains	genetic screen for loss-of-rbohD_mortality	generated in this study	NA
L148 gspE::Tn5	Bacteria	Proteobacteria	Gammaproteobacteria	Xanthomonadales	Xanthomonadaceae	Xanthomonas	gspE::Tn5	transposon mutant, lost pathogenicity to rbohD mutant plants	genetic screen for loss-of-rbohD_mortality	generated in this study	Leaf148_gene_2570
L148 alaA::Tn5	Bacteria	Proteobacteria	Gammaproteobacteria	Xanthomonadales	Xanthomonadaceae	Xanthomonas	alaA::Tn5	transposon mutant, lost pathogenicity to rbohD mutant plants	genetic screen for loss-of-rbohD_mortality	generated in this study	Leaf148_gene_1583
L148 rpfF::Tn5	Bacteria	Proteobacteria	Gammaproteobacteria	Xanthomonadales	Xanthomonadaceae	Xanthomonas	rpfF::Tn5	transposon mutant, lost pathogenicity to rbohD mutant plants	genetic screen for loss-of-rbohD_mortality	generated in this study	Leaf148_gene_4245
L148 gspEΔ_1	Bacteria	Proteobacteria	Gammaproteobacteria	Xanthomonadales	Xanthomonadaceae	Xanthomonas	gspEΔ_1	deletion mutants generated via homologous recombination, lost pathogenicity to rbohD mutant plants	genetic screen for loss-of-rbohD_mortality	generated in this study	Leaf148_gene_2570
L148 gspEΔ_2	Bacteria	Proteobacteria	Gammaproteobacteria	Xanthomonadales	Xanthomonadaceae	Xanthomonas	gspEΔ_2	deletion mutants generated via homologous recombination, lost pathogenicity to rbohD mutant plants	genetic screen for loss-of-rbohD_mortality	generated in this study	Leaf148_gene_2570
plasmid/strain	purpose	source	strain	resistance
pUTmTn5Km2	generation of Tn5 insertion mutant library	Merrel et al, 2002	SM10λpir	kanamycin
pk18mobsacB	generation of deletion mutants through homologous recombination	Schäfer et al, 1994	E. coli DH5α	kanamycin
pRK600	helper strain for conjugation		HB101	chloramphenicol
