## Supplementary Table S3 for "Commensal lifestyle regulated by a negative feedback loop between *Arabidopsis* ROS and the bacterial T2SS"

### Sheet: primers
code	name	length	sequence		purpose
FDE116	mTn5AC	20	GATCCTCTAGAGTCGACCTG		Tn5 insertion genotyping_PCR2
FDE117	JO28	20	CAACACCTTCTTCACGAGGC		Tn5 insertion genotyping_PCR1
FDE118	JO004_random2	25	ACGATGGACTCCAGABNBNNNGGTT		Tn5 insertion genotyping_PCR1
FDE119	JO005_for random	15	ACGATGGACTCCAGA		Tn5 insertion genotyping_PCR2
FDE115	L148_gyrA_F1	20	CGATGCAGACGCATTTCCAG		qRTPCR
FDE116	L148_gyrA_R1	20	GCCGCACCATTTATGAGCTG		qRTPCR
FDE125	L148_gspE_F2	20	CCCGGTGGAATACCAGATCG		qRTPCR
FDE126	L148_gspE_R2	20	GTTGATGGTGGAGGTGAGCA		qRTPCR
FDE127	L148_alaA_F1	20	CGAAGTCCGCTACGAGATCC		qRTPCR
FDE128	L148_alaA_R1	20	CTGACCCCGTTACCGACAAA		qRTPCR
FDE131	L148_rpfF_F1	20	GCGCCTCATTTGGCAGAAAA		qRTPCR
FDE132	L148_rpfF_R1	20	TTGTTGCTCAATGCCAGTGC		qRTPCR
FDE196	M13_F	16	GTAAAACGACGGCCAG		pk18mobsacB genotyping
FDE197	M13_R	17	CAGGAAACAGCTATGAC		pk18mobsacB genotyping
FDE234	pK18mobsacB_fwd	21	GGGGATCCTCTAGAGTCGACC		linearization of pk18mobsacB
FDE235	pK18mobsacB_rev	19	GGGTACCGAGCTCGAATTC		linearization of pk18mobsacB
FDE278	gspE_up2_fwd	40	cgaattcgagctcggtacccTGGCAGGCCGGCTACGACGG		Gibson cloning of gspE KO
FDE279	gspE_up2_rev	32	tcacttcaccACTCGTCTCCACTGGTTCGGCG		Gibson cloning of gspE KO
FDE280	gspE_down2_fwd	30	ggagacgagtGGTGAAGTGACCGGGTGGTC		Gibson cloning of gspE KO
FDE281	gspE_down2_rev	41	gtcgactctagaggatccccAGCCCAGCAAAAACAACAAGG		Gibson cloning of gspE KO

### Sheet: PCR profile
PCR 1 Tn5 genotyping
	temperature, °C	time, min	cycles
cell lysis	95	5
denaturation	95	0.3	6
annealing	30	0.3
extension	72	1.3
denaturation	95	0.3	30
annealing	45	0.3
extension	72	2
final extension	72	5
storage	4	∞
PCR 2 Tn5 genotyping	temperature, °C	time, min	cycles
initial denaturation	95	8
denaturation	95	0.45	35
annealing	55	0.45
extension	72	1.3
final extension	72	1
storage	4	∞
PCR cloning	temperature, °C	time, min	cycles
initial denaturation	95	5
denaturation	95	0.15	35
annealing*	60	0.15
extension*	72	2.3
final extension	72	15
storage	4	∞
*change according to the primer melting point, expected size of the amplicon, and the polymerase being used
Touch down PCR	temperature, °C	time, min	cycles
initial denaturation	95	2
denaturation	95	0.15	10
annealing	72	0.15
extension	72	1
denaturation	95	0.15	10
annealing	65	0.15
extension	72	1
denaturation	95	0.15	10
annealing	60	0.15
extension	72	1
denaturation	95	0.15	10
annealing	55	0.15
extension	72	1
denaturation	95	0.15	10
annealing	50	0.15
extension	72	1
final extension	72	15
storage	4	∞
